# Striatin 3 and MAP4K4 cooperate towards oncogenic growth and tissue invasion in medulloblastoma

**DOI:** 10.1101/2021.05.07.442906

**Authors:** Jessica Migliavacca, Buket Züllig, Charles Capdeville, Michael Grotzer, Martin Baumgartner

## Abstract

MAP4K4 has been correlated with increased cell motility and reduced proliferation in mammalian cells. Consequences and regulation of this dichotomous functionality of MAP4K4 in tumor cells remained elusive. We find that MAP4K4 interacts with the STRN3 protein in medulloblastoma and that STRN3 and MAP4K4 exert opposing functions in Hippo tumor suppressor signaling and clonal growth. However, depletion of either STRN3 or MAP4K4 reduces migration and tissue invasion, and concomitant loss of both proteins halts tumor cell growth in the cerebellar tissue. Mechanistically, STRN3 couples MAP4K4 to the protein phosphatase 2A, which inactivates growth repressing activities of MAP4K4. In parallel, STRN3 enables growth factor-induced PKCθ activation and the direct phosphorylation of VASP_S157_ by MAP4K4, which are necessary for efficient migration and tissue invasion. Thus, STRN3 controls MAP4K4 functionality in growth factor-activated tumor cells, and the cooperation of the two proteins promotes invasiveness through nPKCs and VASP and increases proliferation via inactivation of Hippo signaling. Targeting of the STRN3-MAP4K4 cooperation could reactivate Hippo signaling and repress invasiveness in growth factor-driven tumors.

**Graphical abstract:** 
