## Supplementary material for "Striatin 3 and MAP4K4 cooperate towards oncogenic growth and tissue invasion in medulloblastoma": Table S3

### Sheet: STK
Table S3-LFC and P values for Ser/Thr peptide phosphorylation from kinase activity profiling
PamChip_Peptide	UniprotID	siMAP4K4 vs siCTRL NT		siSTRN4 vs siCTRL NT		siSTRN3 vs siCTRL NT		siSTRIP1 vs siCTRL NT		siMAP4K4 vs siCTRL bFGF		siSTRN4 vs siCTRL bFGF		siSTRN3 vs siCTRL bFGF		siSTRIP1 vs siCTRL bFGF
		LFC	p-value	LFC	p-value	LFC	p-value	LFC	p-value	LFC	p-value	LFC	p-value	LFC	p-value	LFC	p-value
ACM1_421_433	P11229	-0.412166	0.501082	-0.692835	0.267856	-1.22614	0.0645776	-0.297025	0.625848	-0.325145	0.258873	-0.129029	0.644953	-0.393172	0.178352	0.822152	0.0127429
ACM1_444_456	P11229	-0.273374	0.461533	-0.060525	0.86876	-0.725717	0.0694862	-0.203003	0.582164	0.139781	0.602207	0.45515	0.110237	0.0852467	0.749507	1.20936	0.000899129
ACM4_456_468	P08173	-0.121525	0.636989	-0.334313	0.210277	-0.475683	0.0859222	-0.0524194	0.837946	0.031045	0.861952	-0.0308997	0.862591	-0.045313	0.799818	0.636654	0.00439599
ACM5_494_506	P08912	-0.281487	0.411846	-0.298182	0.385662	-0.724792	0.0519965	-0.26059	0.4463	-0.214345	0.408476	0.0210203	0.934241	-0.154226	0.548627	0.675987	0.0215249
ACM5_498_510	P08912	-0.0676641	0.847545	-0.119614	0.734486	-0.571844	0.126393	-0.227254	0.522536	-0.261383	0.280235	-0.174778	0.462899	-0.174249	0.464217	0.71398	0.0109069
ADDB_696_708	P35612	0.00944908	0.983896	0.387287	0.416145	-0.032832	0.944092	-0.367852	0.439168	0.812417	0.0763828	1.15181	0.0187483	1.08735	0.0245368	1.82453	0.00125911
ADDB_706_718	P35612	0.0850376	0.729013	0.291693	0.249659	-0.268357	0.287102	0.12359	0.615831	0.18766	0.459644	0.200571	0.430262	0.174738	0.490318	0.887085	0.00457181
ADRB2_338_350	P07550	-0.222376	0.425512	0.190932	0.491989	-0.84978	0.00991087	-0.192692	0.488103	-0.963362	0.0418506	-0.800883	0.0811686	-0.998437	0.036202	-0.539025	0.221038
ANDR_785_797	P10275	-0.188644	0.613538	-0.286963	0.446225	-0.608076	0.123836	-0.382986	0.314834	-0.126911	0.714244	-0.0260558	0.939874	-0.465707	0.196929	0.318997	0.365991
ANXA1_209_221	P04083	-0.0149597	0.956949	0.103099	0.710832	-0.315719	0.269832	0.0917877	0.741168	0.0520251	0.886743	0.0780964	0.830812	-0.441732	0.243096	0.627458	0.108532
BAD_112_124	Q92934	-0.192844	0.591164	-0.199648	0.578345	-0.656892	0.0880414	-0.367412	0.315294	-0.238866	0.565645	-0.28643	0.492508	-0.705288	0.109939	0.295059	0.479889
BAD_69_81	Q92934	0.0679115	0.875352	-0.162489	0.708259	-0.792675	0.0897556	-0.187533	0.666214	0.0218404	0.944009	0.182506	0.56071	-0.15977	0.609806	0.741581	0.0345369
BAD_93_105	Q92934	-0.213669	0.584095	-0.248198	0.525969	-0.667134	0.107825	-0.137165	0.724071	-0.265569	0.317305	0.044023	0.864967	-0.29163	0.274605	0.655051	0.0266613
BCKD_45_57	O14874	0.247499	0.139998	0.226119	0.173747	0.0499477	0.752967	0.200985	0.222171	0.081792	0.75613	0.22764	0.395176	-0.243915	0.363564	0.243671	0.364023
CA2D1_494_506	P54289	-0.330056	0.512386	-0.869186	0.103929	-1.09187	0.0484183	-0.605436	0.241165	-0.788609	0.0568354	-0.689368	0.0892997	-0.65391	0.104618	0.0503014	0.893527
CAC1C_1974_1986	Q13936	-0.199414	0.533014	0.135472	0.67024	-0.773471	0.0312075	-0.304327	0.347671	-0.938599	0.0323631	-0.748787	0.0757399	-0.845717	0.0492127	-0.5413	0.18262
CD27_212_224	P26842	0.146163	0.802388	0.151132	0.795837	-0.848231	0.166693	-0.0576955	0.9212	0.221795	0.472931	0.510356	0.116885	0.458839	0.153869	1.03057	0.0060661
CDK7_163_175	P50613	-0.381721	0.252889	0.0924474	0.774882	-0.57252	0.0988125	-0.134093	0.678975	0.183546	0.592064	0.564754	0.119366	-0.250632	0.467179	0.832187	0.0309314
CDN1A_139_151	P38936	-0.0350475	0.918543	-0.143286	0.677161	-0.68195	0.0685558	-0.236442	0.49537	-0.537102	0.0869245	-0.0621723	0.830532	-0.465436	0.131067	0.385762	0.202748
CENPA_1_14	P49450	0.239074	0.258473	0.336979	0.122134	0.181638	0.384068	0.193536	0.354946	0.0933711	0.696295	0.408382	0.10938	0.122221	0.610403	0.932288	0.00247117
CFTR_730_742	P13569	-0.141977	0.729277	0.108413	0.791307	-1.19252	0.0135804	-0.709001	0.105855	-0.861629	0.155299	-0.386243	0.506488	-1.09333	0.0797009	-0.195256	0.734827
CFTR_761_773	P13569	-0.119599	0.76706	0.0411663	0.918624	-0.994243	0.029842	-0.0839609	0.835076	-0.519854	0.189327	-0.29327	0.445322	-0.552302	0.165442	0.0799595	0.83285
CGHB_109_121	P01233	-0.250595	0.41595	-0.103507	0.733223	-1.0837	0.00431843	-0.331042	0.288472	-0.707826	0.0754403	-0.59011	0.129218	-0.733915	0.066773	-0.519685	0.175996
CREB1_126_138	P16220	0.0246077	0.930373	0.227152	0.427473	-0.739392	0.0226112	-0.0623322	0.825024	-0.77627	0.167668	-0.343483	0.525225	-1.01261	0.0809946	-0.0138079	0.979409
CSF1R_701_713	P07333	-0.115206	0.671825	-0.0524564	0.846479	-0.653343	0.0328335	-0.155956	0.567801	-0.724567	0.0588632	-0.440174	0.224439	-0.881334	0.0268216	0.13028	0.709543
DCX_49_61	O43602	0.185306	0.202815	0.660421	0.000664094	0.129035	0.364974	-0.162182	0.260472	0.251039	0.512032	0.838975	0.0464086	0.293857	0.444627	1.15751	0.0106058
DESP_2842_2854	P15924	-0.0970858	0.776885	0.467208	0.191441	-0.659177	0.0762761	-0.182268	0.596635	-0.512861	0.205929	-0.280617	0.476214	-0.782192	0.0660373	-0.0572762	0.882921
E1A_ADE05_212_224	P03255	-0.0356827	0.908206	0.0978788	0.752333	-0.871987	0.0161112	0.0403496	0.896275	-0.662947	0.145272	-0.29563	0.497253	-0.94366	0.0483024	-0.0641934	0.881475
EPB42_241_253	P16452	0.0275796	0.935944	0.575078	0.11646	-0.712093	0.0592308	0.0646753	0.850621	-0.922493	0.0684545	-0.593013	0.218686	-1.19608	0.0244308	-0.32464	0.488897
ERBB2_679_691	P04626	0.223575	0.351866	0.384889	0.123681	-0.10579	0.653944	0.30824	0.20795	-0.0940328	0.72328	-0.0984562	0.710921	-0.331336	0.228308	0.481038	0.0920306
ERF_519_531	P50548	0.281252	0.399768	0.674479	0.0611272	0.364123	0.28139	0.511394	0.140863	0.221256	0.500379	0.307675	0.353849	-0.249829	0.448152	0.747684	0.0397689
ESR1_160_172	P03372	-0.0533765	0.868393	-0.181733	0.575504	-0.488391	0.150864	-0.410544	0.220265	-0.27239	0.444021	-0.130069	0.711513	-0.495363	0.177902	0.24257	0.494134
F263_454_466	Q16875	0.0573578	0.868276	0.34205	0.334145	-0.742894	0.052093	0.132127	0.703296	-0.574897	0.164271	-0.388857	0.333935	-0.704175	0.0958425	0.0845086	0.829818
FOXO3_25_37	O43524	-0.133642	0.701826	-0.486958	0.181602	-0.7702	0.0465004	-0.150573	0.666526	-0.266049	0.356541	0.014133	0.96006	-0.19373	0.497589	0.566883	0.0664351
FRAP_2443_2455	P42345	0.150665	0.478685	0.151937	0.475074	-0.343363	0.124443	-0.079631	0.705461	-0.00249736	0.992694	0.209158	0.44995	-0.184851	0.502956	0.681608	0.028264
GBRB2_427_439	P47870	0.00884692	0.974632	0.25798	0.364146	-0.661593	0.0349563	-0.0258312	0.926039	-0.554715	0.140956	-0.295149	0.414862	-0.798333	0.0441863	-0.0631409	0.859234
GPR6_349_361	P46095	-0.0481186	0.886994	-0.0359171	0.915504	-0.594886	0.101683	-0.217294	0.525213	-0.0417512	0.88817	0.207308	0.490233	-0.119496	0.688427	0.659741	0.0458347
GPSM2_394_406	P81274	-0.319738	0.36156	-0.242076	0.485731	-0.852435	0.0289124	-0.558709	0.125735	-0.707078	0.118937	-0.481404	0.272574	-0.884442	0.058708	0.0264346	0.95042
GRIK2_708_720	Q13002	-0.289341	0.300115	-0.0645237	0.812395	-0.904346	0.00659669	-0.3564	0.208005	-0.59924	0.114831	-0.329443	0.364719	-0.543304	0.148422	-0.0693963	0.845472
GSUB_61_73	O96001	0.0793803	0.778799	0.318172	0.27429	0.823608	0.0134785	0.0106007	0.970018	0.381412	0.153108	0.363013	0.171898	0.471061	0.0852683	1.11072	0.0011386
GYS2_1_13	P54840	-0.321298	0.396725	-0.906396	0.0315664	-0.948624	0.0258558	-0.470274	0.224104	-0.562652	0.121409	-0.574477	0.114659	-0.745129	0.0488802	0.277532	0.423287
H2B1B_ 27_40	P33778	0.249869	0.2833	0.712624	0.00896322	0.359328	0.134032	0.272329	0.244779	0.211322	0.345923	0.371896	0.11235	0.123643	0.575567	0.826644	0.00311272
H32_3_18	Q71DI3	0.0487669	0.824662	0.365768	0.118838	0.407498	0.0865479	0.0774251	0.725536	0.478762	0.0879258	0.681156	0.022687	0.565564	0.0495243	1.16619	0.000971088
IF4E_203_215	P06730	-0.657016	0.149038	0.0458446	0.915293	-0.217561	0.615943	-0.177001	0.682543	0.273392	0.423057	0.445203	0.203628	0.25646	0.451454	0.891579	0.0214107
KAP2_92_104	P13861	0.00144752	0.996527	0.290974	0.390785	-0.710823	0.0532122	-0.208983	0.533901	-0.562438	0.15517	-0.293934	0.440341	-0.641174	0.110178	-0.193337	0.608656
KAP3_107_119	P31323	-0.0986764	0.72144	0.212377	0.448213	-0.558134	0.0647964	-0.295337	0.29806	-0.5284	0.134096	-0.401121	0.244141	-0.523026	0.137667	-0.247016	0.463584
KCC2G_278_289	Q13555	0.260611	0.499038	-0.290303	0.452705	-0.567952	0.157353	0.0935277	0.806351	0.792908	0.061608	-0.00315686	0.99348	0.472063	0.238734	0.274604	0.482816
KCNA1_438_450	Q09470	-0.650257	0.174247	-0.598717	0.207774	-1.10864	0.03178	-1.05595	0.0389221	-0.692224	0.312422	-0.424812	0.52857	-1.2716	0.0791917	-0.809121	0.242055
KCNA2_442_454	P16389	-0.17686	0.398702	0.102637	0.620035	-0.399695	0.0743345	-0.245412	0.249271	-0.235715	0.39217	-0.016691	0.950754	-0.328005	0.241705	0.477852	0.0999137
KCNA3_461_473	P22001	-0.0185351	0.928517	0.298583	0.169152	-0.162469	0.438767	0.0305404	0.882529	-0.187113	0.492521	-0.0928118	0.731162	-0.424969	0.136749	0.558201	0.0595038
KCNA6_504_516	P17658	-0.147759	0.565506	-0.00980536	0.969317	-0.802742	0.00903974	-0.176505	0.493966	-0.618346	0.0919808	-0.392222	0.264531	-0.688447	0.064761	-0.0418666	0.902094
KIF2C_105_118_S106G	Q99661	-0.0292082	0.882665	0.0799163	0.687425	-0.192444	0.342008	-0.0440671	0.823913	-0.23013	0.31209	0.101111	0.649994	-0.365451	0.121792	0.470974	0.0543599
KPB1_1011_1023	P46020	-0.0934472	0.794316	0.256455	0.479296	-1.00138	0.0166841	-0.29392	0.419346	-0.667968	0.243214	-0.457869	0.415153	-0.956011	0.106287	-0.217762	0.694495
KPCB_19_31_A25S	P05771	0.250276	0.512894	0.56209	0.15857	-0.0855964	0.821196	0.411198	0.291075	-0.24784	0.37086	-0.235428	0.39436	-0.280625	0.31369	0.562016	0.0595524
KS6A1_374_386	Q15418	0.000349919	0.997745	-0.0270906	0.827049	0.0904814	0.471042	0.047797	0.700621	-0.274374	0.412969	-0.353625	0.2967	-0.377655	0.26691	0.213086	0.522059
LIPS_944_956	Q05469	-0.109699	0.668112	0.0190837	0.940268	-0.74161	0.013667	-0.441407	0.105896	-0.537114	0.163126	-0.153219	0.676703	-0.601461	0.122734	0.105149	0.77424
LMNB1_16_28	P20700	0.135031	0.809929	0.242487	0.666843	-0.369834	0.514115	-0.159149	0.776938	-0.194764	0.692664	-0.259532	0.599558	-1.09372	0.0454053	0.145028	0.768113
MARCS_152_164	P29966	-0.0396429	0.919199	0.0427241	0.912946	-0.404636	0.313259	0.166539	0.671363	0.00767954	0.976461	0.14018	0.592917	0.144343	0.582151	0.928402	0.00440815
MARCS_160_172	P29966	-0.114803	0.866548	-0.0525662	0.938632	-1.36024	0.0683154	-0.0627903	0.926732	-0.405241	0.581925	-0.248903	0.733984	-0.484248	0.511997	-1.17029	0.131385
MBP_222_234	P02686	0.268373	0.59232	0.111345	0.823114	-0.0234261	0.962441	-0.0330749	0.946994	-0.367506	0.251139	-0.100002	0.747138	-0.608379	0.0713956	0.301124	0.341773
MP2K1_287_299	Q02750	0.123423	0.684329	0.0949339	0.754078	0.0581108	0.847693	0.234055	0.445688	-0.35043	0.211546	0.135644	0.616627	-0.266059	0.33476	0.511142	0.0801583
MPIP1_172_184	P30304	-0.221632	0.502846	-0.26311	0.428537	-0.65122	0.0683843	-0.311728	0.351323	-0.23259	0.46182	0.197024	0.531453	-0.394248	0.223734	0.491157	0.137189
MPIP3_208_220	P30307	0.157674	0.513583	0.0319107	0.893693	-0.0305974	0.89804	-0.129812	0.589372	0.456235	0.427738	0.187005	0.741752	-0.374015	0.513367	0.737843	0.210891
MYPC3_268_280	Q14896	-0.202985	0.61646	0.115415	0.774839	-0.949504	0.0361888	-0.604517	0.154723	-0.793843	0.137337	-0.392075	0.443548	-0.891823	0.0996559	-0.0913731	0.856229
NCF1_296_308	P14598	0.0278021	0.912055	0.238303	0.354488	-0.576233	0.0407977	-0.1862	0.465577	-0.61321	0.0964458	-0.403607	0.255017	-0.758177	0.0467037	-0.12263	0.721349
NCF1_321_333	P14598	-0.281319	0.429861	-0.165101	0.639614	-1.15382	0.00707039	-0.490291	0.182142	-0.651649	0.167522	-0.31317	0.490828	-0.842588	0.0832099	-0.0957939	0.831223
NEK2_172_184	P51955	-0.540583	0.000340295	-0.909373	4.39218e-06	-0.260474	0.0283317	-0.673798	5.89478e-05	-0.611853	0.0609296	-0.284005	0.350241	-0.741792	0.0284009	0.360616	0.241783
NEK3_158_170	P51956	0.00763774	0.974304	0.0590696	0.803581	0.319161	0.197647	-0.0687781	0.772254	-0.169434	0.569058	-0.325882	0.283862	-0.141077	0.634533	0.270649	0.369112
NFKB1_330_342	P19838	-0.373583	0.168379	-0.00904814	0.972018	-0.689647	0.0207865	-0.477762	0.0867558	-0.616534	0.170626	-0.370427	0.395892	-0.887322	0.0595391	-0.0692846	0.871533
NMDZ1_890_902	Q05586	-0.125655	0.650434	0.151195	0.58646	-0.455666	0.121153	-0.18692	0.502972	-0.495253	0.0824759	-0.348212	0.204691	-0.580888	0.0470987	0.157109	0.554098
NOS3_1171_1183	P29474	0.0162023	0.967313	0.246844	0.53648	-0.881622	0.0453007	-0.1731	0.663082	-0.240058	0.504353	0.223126	0.534249	-0.501413	0.17863	0.443572	0.229548
NR4A1_344_356	P22736	-0.103918	0.774863	0.101902	0.779099	-0.166603	0.647648	-0.00499638	0.989005	-0.0267045	0.93105	0.226781	0.468518	0.0157722	0.959238	0.789044	0.0255241
P53_308_323	P04637	-0.452432	0.301123	0.228035	0.594672	-0.314327	0.466202	-0.126554	0.76662	0.625116	0.2448	1.06476	0.0615768	1.50192	0.01407	0.516452	0.331355
PLEK_106_118	P08567	0.189148	0.500954	0.416221	0.155447	-0.127812	0.647195	0.243878	0.389154	-0.423636	0.13812	-0.168157	0.536737	-0.348545	0.214343	0.511683	0.080202
PLM_76_88	O00168	-0.184212	0.623221	0.202031	0.590483	-0.39125	0.306949	-0.141849	0.704484	-1.05454	0.177023	-0.86909	0.258906	-1.91282	0.0249656	-0.787279	0.303665
PPR1A_28_40	Q13522	-0.159808	0.496361	0.0235004	0.919375	-0.26721	0.265183	-0.0319031	0.890729	-0.306929	0.190959	-0.0447006	0.842218	-0.204192	0.372684	0.486945	0.0502224
PRKDC_2618_2630	P78527	0.443302	0.480107	0.6132	0.334218	-1.09886	0.0990749	-0.0300369	0.961341	0.200522	0.665635	0.568913	0.235176	-0.0373658	0.935516	0.663742	0.171317
PTK6_436_448	Q13882	-0.341618	0.392505	-0.282157	0.477413	-1.20652	0.0102246	-0.656178	0.116823	-0.554156	0.248037	-0.160974	0.728994	-0.793954	0.109343	0.056163	0.903523
PTN12_32_44	Q05209	0.000201543	0.999314	0.21474	0.370059	-0.562457	0.0337691	-0.0979115	0.677755	-0.554764	0.126119	-0.414476	0.240888	-0.766036	0.0439306	-0.0958703	0.778939
RAF1_253_265	P04049	0.0434972	0.838158	-0.07324	0.731425	-0.21553	0.323377	0.025472	0.904725	-0.135699	0.522307	0.196292	0.360135	-0.309287	0.161683	0.659661	0.00912737
RAP1B_172_184	P61224	-0.0962725	0.648971	0.14266	0.502695	-0.158899	0.456576	-0.114661	0.588558	-0.174215	0.39466	-0.0497737	0.804555	-0.195446	0.341893	0.512418	0.0257692
RB_242_254	P06400	-0.44579	0.0273009	-0.173348	0.338959	-0.35018	0.0699695	-0.368881	0.0583365	-0.415775	0.257252	0.108457	0.76041	-0.402551	0.271733	0.336737	0.353468
RB_350_362	P06400	0.051574	0.935947	0.376947	0.560368	-0.507721	0.436086	0.106925	0.867746	-0.0167258	0.965579	0.546396	0.178933	-0.174546	0.654145	0.617885	0.133188
RB_803_815	P06400	-0.57003	0.358814	-0.338153	0.580879	-1.56899	0.0244208	-0.470328	0.44585	-0.531538	0.210417	-0.486615	0.248561	-0.645873	0.134961	0.189318	0.643835
RBL2_655_667	Q08999	-0.690924	0.418242	-0.948806	0.273217	-1.85294	0.0470267	-0.895856	0.299304	-0.937199	0.0729597	-0.532763	0.281283	-0.877461	0.0901434	0.353421	0.467354
REL_260_272	Q04864	-0.388848	0.199489	-0.384291	0.204379	-0.66369	0.0409916	-0.668327	0.039862	-0.875459	0.0895455	-0.753771	0.136613	-0.908699	0.079586	-0.265177	0.581643
RS6_228_240	P62753	-0.0213569	0.928112	0.393741	0.11887	-0.360577	0.149337	0.0512416	0.828794	-0.535979	0.119918	-0.269043	0.413373	-0.703484	0.0497046	-0.0523793	0.871342
RYR1_4317_4329	P21817	-0.0274858	0.907657	0.159182	0.5065	-0.204176	0.397587	-0.137921	0.563801	-0.30386	0.336384	-0.267241	0.395326	-0.554664	0.0950754	-0.0306176	0.920964
SCN7A_898_910	Q01118	-0.09049	0.726023	0.404152	0.138525	-0.331838	0.215693	-0.0572756	0.824139	-0.710735	0.119141	-0.467963	0.288018	-0.80977	0.0808407	-0.120114	0.779206
STK6_283_295	O14965	-0.0653291	0.813754	0.216045	0.442337	-0.79864	0.0143599	0.0213888	0.93844	-0.606414	0.0921252	-0.261481	0.440572	-0.557107	0.117843	-0.151494	0.65168
STMN2_90_102	Q93045	-0.421537	0.181152	-0.264925	0.387579	-0.843512	0.0164907	-0.553575	0.088408	-0.655399	0.178108	-0.513406	0.282988	-0.662094	0.174108	-0.257507	0.581844
TOP2A_1463_1475	P11388	-0.220476	0.51332	-0.0509799	0.878593	-0.847926	0.0261995	-0.508451	0.149132	-0.447266	0.18612	-0.0545816	0.865914	-0.557528	0.107215	0.216501	0.507586
TY3H_65_77	P07101	-0.0539093	0.855712	0.239331	0.426788	-0.842729	0.0153831	-0.170252	0.568748	-0.612062	0.232873	-0.410032	0.414824	-0.967415	0.0725138	-0.116395	0.814051
VASP_150_162	P50552	-0.519011	0.145863	-0.305285	0.375447	-1.21757	0.00411069	-0.750824	0.0456747	-0.877799	0.0831875	-0.685778	0.163614	-0.972864	0.0587312	-0.314614	0.506032
VASP_271_283	P50552	0.0648286	0.811943	0.230292	0.405841	-0.23869	0.389555	-0.284936	0.308172	-0.423442	0.102627	-0.230977	0.350212	-0.57191	0.0356652	-0.00652647	0.978454
VTNC_390_402	P04004	-0.115243	0.623418	0.206945	0.384375	-0.600589	0.0247279	-0.165249	0.484237	-0.638144	0.0829548	-0.391357	0.26482	-0.740283	0.0494637	-0.124857	0.714141

### Sheet: PTK
Table S3-LFC and P values for Tyr peptide phosphorylation from kinase activity profiling
PamChip_Peptide	UniprotID	siMAP4K4 vs siCTRL NT		siSTRN4 vs siCTRL NT		siSTRN3 vs siCTRL NT		siSTRIP1 vs siCTRL NT		siMAP4K4 vs siCTRL bFGF		siSTRN4 vs siCTRL bFGF		siSTRN3 vs siCTRL bFGF		siSTRIP1 vs siCTRL bFGF
		LFC	p-value	LFC	p-value	LFC	p-value	LFC	p-value	LFC	p-value	LFC	p-value	LFC	p-value	LFC	p-value
41_654_666	P11171	-0.228256	0.342461	-0.264474	0.275046	-0.0685283	0.770909	-0.135035	0.56855	-1.0148	0.00588558	-0.715454	0.0323719	-1.16008	0.00268421	-0.939036	0.015778
AKT1_170_182	P31749	0.0951374	0.775411	0.0656285	0.843804	0.14693	0.660415	0.3635	0.288886	0.0584573	0.861341	0.535625	0.133991	0.644969	0.0786707	0.349779	0.361222
AKT1_309_321_C310S	P31749	0.115956	0.658141	0.0776232	0.766437	-0.658559	0.0269626	0.0327665	0.90003	0.00703684	0.984085	0.283962	0.429299	-0.43242	0.239268	0.562108	0.176886
AKT1_320_332	P31749	0.69501	0.248108	0.24206	0.678309	0.287712	0.622653	0.335113	0.567393	-1.08388	0.0316583	-0.503503	0.2681	-0.880981	0.0688827	-0.459336	0.36063
ANXA1_14_26	P04083	-0.201015	0.704034	0.177081	0.737676	0.12806	0.808354	-0.156405	0.767219	-1.88747	0.0116304	-1.20204	0.0753637	-1.36033	0.0490128	-1.45346	0.0577817
ARAF_297_307	P10398	-0.0442034	0.778712	-0.134138	0.401554	-0.176223	0.276545	-0.0442931	0.778277	-0.373248	0.154399	-0.104803	0.672698	-0.405238	0.125656	-0.0925444	0.738152
BTLA_252_262	Q7Z6A9	-0.122292	0.467713	-0.0738664	0.658151	-0.503562	0.0110897	-0.0487393	0.76968	-0.219494	0.210367	-0.132281	0.437278	-0.766129	0.00110797	-0.0136828	0.941698
CALM_95_107	P0DP23	-0.1259	0.849677	-0.378825	0.571354	-1.12915	0.111687	-0.53509	0.427717	-0.959798	0.0963881	-0.154528	0.771836	-1.33071	0.0300112	-0.348068	0.561971
CBL_693_705	P22681	-0.556173	0.422446	-0.176635	0.795909	-0.946361	0.185105	-0.438902	0.524119	-1.04087	0.186576	-0.538022	0.478723	-1.58433	0.0575271	-0.549569	0.516525
CD28_185_197	†P10747	0.0757163	0.698784	-0.227049	0.259898	-0.625205	0.00816654	-0.120142	0.541572	0.0206164	0.900887	0.0489113	0.768106	-0.162887	0.337926	0.031644	0.864296
CD28_203_215	†P10747	-0.00562779	0.968803	0.0471624	0.743781	-0.196973	0.190752	0.0846726	0.559732	-0.161036	0.0428569	-0.0074625	0.915444	-0.154214	0.0504617	0.109544	0.185477
CD3E_182_194	P07766	0.0139432	0.962563	0.0922771	0.756653	0.380064	0.218889	0.110949	0.709767	-1.39941	0.00382712	-1.02211	0.0199885	-1.18095	0.0098338	-1.34849	0.00880177
CD3E_193_205	P07766	-0.987084	0.159653	-0.898814	0.196635	-0.970921	0.165935	-0.820628	0.235212	-0.577345	0.105341	-0.452482	0.19188	-0.798656	0.0343999	-0.439238	0.251651
CD3Z_105_117	P20963	-0.278839	0.516245	-0.186474	0.662296	0.39577	0.362041	-0.043972	0.917588	-1.21088	0.0344598	-1.00307	0.0692437	-1.03635	0.0619688	-1.39973	0.0300018
CD3Z_116_128	P20963	0.000570496	0.999183	-0.0695669	0.900653	0.505169	0.374373	-0.108655	0.845498	-1.1073	0.222589	-1.21574	0.18415	-1.58448	0.0935855	-2.42071	0.0305957
CD3Z_117_129	P20963	-0.322511	0.593394	-0.403488	0.505902	0.201885	0.737072	-0.170447	0.776647	-1.44038	0.121033	-1.48231	0.11192	-1.76279	0.0656127	-1.46891	0.152797
CD3Z_135_147	P20963	-0.495401	0.345618	-0.616912	0.245927	-0.166335	0.7465	-0.323277	0.532886	-1.7676	0.0127031	-0.762139	0.214019	-1.22501	0.0601272	-1.29076	0.0734833
CD3Z_77_89	P20963	0.151173	0.711576	0.0533673	0.895828	-0.0257652	0.949579	0.163537	0.689349	-0.907844	0.0547432	-0.508096	0.248097	-1.00206	0.0376318	-0.533946	0.275577
CD70_9_21_C17S	P32970	0.0202386	0.895349	-0.0344326	0.823068	0.0497588	0.746945	0.159636	0.312244	-0.0558656	0.639835	0.0564391	0.636448	0.152713	0.218304	0.063263	0.635593
CD79A_181_193	P11912	-0.223534	0.307979	-0.253042	0.251919	0.233482	0.288088	-0.0272926	0.898256	-1.14595	0.00088277	-0.86378	0.00514451	-0.962316	0.00271664	-1.06224	0.00293668
CDK1_9_21	P06493	-0.0262184	0.919731	-0.0387783	0.881553	0.17612	0.503352	0.204861	0.438158	-1.20932	0.00494037	-0.915942	0.0206983	-1.21597	0.0047873	-1.08255	0.0159492
CDK2_8_20	P24941	-0.172371	0.541278	-0.181598	0.520286	0.129393	0.645154	0.0665784	0.811948	-1.35134	0.00358624	-0.935686	0.0242103	-1.32774	0.00397966	-1.22149	0.0115879
CDK4_11_23	P11802	-0.144547	0.59509	-0.390984	0.168415	-0.0630152	0.815698	-0.00298047	0.991192	-1.69498	0.00365109	-0.882139	0.0733182	-1.4584	0.00851368	-1.22903	0.0324666
CDK7_157_169	P50613	-0.0919419	0.690069	-0.171896	0.460493	-0.249344	0.291595	0.0253556	0.912099	0.0846043	0.573002	0.283293	0.0818524	0.314108	0.0579771	0.173016	0.312561
CRK_214_226	P46108	-0.272805	0.555765	-0.0334428	0.941909	-0.857552	0.0843572	-0.196998	0.669183	-0.379131	0.490956	0.295271	0.589661	-0.804073	0.162134	0.419971	0.494856
CTNB1_79_91	P35222	-0.492922	0.399382	-0.0910089	0.874131	-0.260305	0.651995	-0.643939	0.276927	-1.44711	0.0292652	-1.05199	0.0925033	-1.54048	0.0222586	-1.04342	0.129331
DCX_67_79	O43602	0.0470034	0.599661	-0.168282	0.0809992	-0.390546	0.00113652	-0.0127608	0.885933	-0.199621	0.310949	-0.0517813	0.786932	-0.527252	0.0195422	0.0297143	0.88949
DYR1A_312_324	Q13627	0.124927	0.606907	0.00858585	0.971598	0.100724	0.677545	0.31912	0.204678	-0.265334	0.152727	-0.11018	0.532788	-0.486863	0.0185948	0.303346	0.14468
EFS_246_258	O43281	-0.106329	0.612118	-0.225429	0.293142	0.0577326	0.782078	0.109591	0.601396	-0.862905	0.0125477	-0.589851	0.0625366	-0.991768	0.00599797	-0.504544	0.138457
EGFR_1103_1115	P00533	0.00806912	0.98405	-0.461394	0.268363	0.0774862	0.847907	-0.104526	0.796011	-1.38082	0.0292373	-1.62602	0.0138077	-1.97907	0.00483428	-1.26073	0.0635846
EGFR_1165_1177	P00533	0.254304	0.241995	0.0291056	0.889641	0.333409	0.13405	0.242462	0.263139	-0.376827	0.180706	-0.208444	0.442846	-0.247548	0.365364	-0.121641	0.685067
EGFR_1190_1202	P00533	-0.577136	0.216598	-0.419281	0.360563	-0.327682	0.471194	-0.448766	0.329266	-0.32798	0.463341	-0.406479	0.367296	-0.52073	0.254903	-0.665072	0.198197
ENOG_37_49	P09104	-0.0290203	0.907883	-0.0125767	0.959995	0.402553	0.130749	0.231202	0.366705	-1.16887	0.00546463	-0.952571	0.0159524	-0.856519	0.0259699	-1.12727	0.0120565
EPHA1_774_786	P21709	-0.0668635	0.816495	-0.112401	0.6972	0.287428	0.329883	0.00186904	0.994817	-1.56542	0.00602581	-1.05653	0.0392914	-1.29177	0.0163322	-1.25239	0.0309663
EPHA2_765_777	P29317	-0.148174	0.63624	-0.0770221	0.804988	0.248005	0.433303	-0.0121156	0.968972	-1.62102	0.00630562	-1.17375	0.0304935	-1.46868	0.0106915	-1.38133	0.0244437
EPHA4_589_601	P54764	-0.41124	0.295368	-0.297434	0.443063	-0.920349	0.0330384	-0.160177	0.676257	0.102158	0.796602	-0.0726312	0.854465	-0.718042	0.0948781	-0.0497483	0.910474
EPHA7_607_619	Q15375	-0.0655038	0.861103	0.00637293	0.986407	0.246992	0.513781	0.101699	0.786123	-1.13707	0.0260383	-0.802594	0.0931513	-0.961545	0.0510413	-0.783093	0.135712
EPHB1_771_783	P54762	-0.217159	0.505105	-0.330946	0.316884	0.0827839	0.797489	-0.00552861	0.986304	-1.4697	0.00906319	-1.08779	0.0367008	-1.46168	0.00932818	-1.22754	0.0353481
EPHB1_921_933	P54762	0.176849	0.442213	0.0107923	0.962016	-0.197805	0.391833	0.123843	0.587587	-0.0630849	0.791669	0.0560611	0.814337	-0.156808	0.515791	0.471205	0.102429
EPOR_361_373	P19235	-0.10177	0.744102	-0.226744	0.471838	0.172333	0.582366	0.0387737	0.900791	-1.32924	0.0102665	-0.997951	0.0381358	-1.30201	0.0114177	-1.18974	0.0292838
EPOR_419_431	P19235	-0.41994	0.221776	-0.330813	0.328864	-0.266374	0.427793	-0.359675	0.290516	-1.09557	0.0176287	-0.742716	0.0809649	-1.24242	0.0094174	-0.760195	0.105542
ERBB2_1241_1253	P04626	0.200219	0.661107	0.344576	0.454913	0.402197	0.385532	0.0533919	0.906505	-1.37867	0.0347422	-0.807727	0.179501	-1.01062	0.101918	-0.622041	0.342257
ERBB2_870_882	P04626	0.0178479	0.972282	-0.369309	0.477957	0.0474767	0.926372	-0.067289	0.895819	-1.01061	0.245709	-0.665308	0.434759	-1.89097	0.045227	-0.923224	0.336781
ERBB4_1277_1289	Q15303	-0.26765	0.554451	-0.149705	0.739365	-0.102041	0.820332	-0.0884531	0.843874	-0.65179	0.2277	-0.86148	0.121237	-0.301296	0.564314	-0.317308	0.586735
FAK1_569_581	Q05397	-0.198215	0.275626	-0.134967	0.450501	-0.18898	0.297305	0.0480158	0.785657	-0.712881	0.00726429	-0.439723	0.0621621	-0.757194	0.00519161	-0.383546	0.131152
FAK2_572_584	Q14289	0.0589458	0.819177	0.0764221	0.767149	0.0706194	0.784305	0.172353	0.508156	-0.704665	0.0255509	-0.406043	0.158068	-0.674935	0.0307381	-0.320514	0.305323
FER_707_719	P16591	-0.243224	0.451957	-0.16318	0.610958	0.127756	0.689667	-0.027366	0.931567	-1.22386	0.0121554	-0.86882	0.0534977	-1.11639	0.0189784	-1.04699	0.0403161
FES_706_718	P07332	-0.106926	0.739319	0.0182287	0.954635	0.212077	0.512776	0.175629	0.586498	-1.29931	0.0146574	-0.901509	0.0661671	-1.19067	0.0220911	-1.07952	0.0519584
FGFR1_761_773	P11362	0.141428	0.775274	-0.471258	0.351429	-0.123104	0.803653	0.625617	0.223582	-1.02037	0.0153522	-0.503114	0.175299	-0.900753	0.0271758	-0.1284	0.744687
FGFR2_762_774	P21802	-0.113907	0.699931	-0.1646	0.579152	-0.255363	0.394725	0.11144	0.70608	-0.729987	0.137723	-0.526125	0.270457	-0.483296	0.308828	-0.364027	0.485912
FGFR3_753_765	P22607	-0.0946271	0.839395	-0.23663	0.614268	0.0305294	0.947817	-0.478442	0.317678	-1.33722	0.0473212	-0.891831	0.160091	-0.870472	0.169259	-0.594845	0.384822
FRK_380_392	P42685	-0.0405787	0.890307	0.0464245	0.874646	0.367035	0.229573	0.431453	0.163442	-1.34378	0.0106668	-0.99488	0.0414848	-1.17845	0.0202227	-1.1851	0.0321456
GAB1_622_632	Q13480	0.271664	0.600434	-0.465148	0.376206	-0.160383	0.756057	0.0936025	0.855889	0.0921448	0.765458	0.74416	0.034798	0.0100576	0.973958	0.202103	0.561237
GAB2_638_648	Q9UQC2	-0.00742304	0.993798	-0.783478	0.419922	-0.538244	0.576135	-0.4925	0.608511	-0.547553	0.451754	-0.863681	0.246093	-1.59399	0.0477931	-0.0586293	0.941601
GSK3B_210_222_C218S	P49841†	-0.171001	0.292975	-0.250214	0.135397	-0.359363	0.0418567	-0.0199113	0.899724	-0.310633	0.170449	0.0280569	0.895916	-0.361139	0.1173	-0.0735579	0.759538
HAVR2_257_267	Q8TDQ0	-0.0598763	0.832684	-0.0256392	0.927852	0.160909	0.572963	0.242177	0.401022	-1.08993	0.00875026	-0.790283	0.0387989	-1.08919	0.00878201	-0.975209	0.0257178
INSR_992_1004	P06213	-0.325306	0.625053	-0.591072	0.38118	-0.266786	0.687978	-0.435443	0.515049	-0.208393	0.793067	-1.12716	0.177841	-0.260392	0.743348	0.605088	0.500523
IRS1_890_902	P35568	0.0137952	0.9701	-0.36487	0.333364	-0.366043	0.331885	-0.0471387	0.898125	-0.468558	0.119787	-0.968827	0.00617953	-0.723273	0.0263451	-0.301249	0.348806
IRS2_626_638	Q9Y4H2†	0.0325872	0.875099	-0.116144	0.57816	0.286599	0.186515	0.0454505	0.826573	-0.772139	0.0152929	-0.705609	0.0232635	-0.525065	0.0728502	-0.630155	0.0571876
JAK1_1027_1039	P23458	0.0447952	0.911678	-0.0944403	0.815299	0.207104	0.610381	0.156371	0.699623	-1.19118	0.0205264	-0.934931	0.0551607	-1.20844	0.0192085	-0.938759	0.0793668
JAK2_563_577	O60674	-0.0223373	0.961303	-0.0923829	0.841114	0.142478	0.757527	-0.35494	0.447576	-1.12402	0.0176227	-0.990667	0.030935	-1.14563	0.0160956	-0.985971	0.0489999
JAK3_974_986	P52333††	-0.00540876	0.986153	-0.336778	0.293812	0.0903516	0.77236	-0.0354754	0.9094	-0.742014	0.0410498	-0.68118	0.0564987	-1.02769	0.00923062	-0.530892	0.161661
K2C6B_53_65	P04259	0.21463	0.148518	-0.0666059	0.637549	-0.394985	0.0163538	0.00706736	0.959901	-0.148473	0.387988	-0.0428882	0.799196	-0.516608	0.0116194	0.0462631	0.806094
K2C8_425_437	P05787	-0.00723449	0.985357	-0.0579662	0.883153	-0.512337	0.212228	-0.283548	0.477756	-0.208945	0.75127	-0.481841	0.470292	-1.58596	0.0349492	-0.850125	0.264725
KIT_930_942_C942S	†P10721†	-0.328638	0.27573	-0.27961	0.34974	-0.0299269	0.918456	-0.160369	0.586073	-1.24737	0.0138808	-1.03488	0.0323843	-1.25933	0.0132403	-1.1068	0.0387719
KSYK_518_530	P43405	0.35849	0.576825	-0.399931	0.53439	0.379605	0.554974	-0.319065	0.618843	-0.503518	0.291912	-0.202197	0.663662	-0.513645	0.282918	0.123048	0.812178
LAT_194_206	O43561	0.376197	0.479199	0.0149598	0.977257	-0.217676	0.679617	-0.275381	0.602305	-1.68674	0.00487649	-1.32166	0.0174891	-1.35172	0.0157082	-1.05125	0.0688315
LAT_249_261	O43561	-0.651818	0.344216	-1.65309	0.0304971	-0.382	0.573555	-1.02172	0.150709	-1.48048	0.00496791	-1.02099	0.0313289	-0.764815	0.088713	-1.13837	0.0316897
LCK_387_399	P06239	-0.326265	0.41049	-0.103319	0.791153	0.215394	0.58318	0.103241	0.791307	-1.29455	0.0156803	-0.835616	0.0873845	-1.08135	0.0349003	-0.998282	0.0707177
LYN_391_403	P07948†	-0.0624201	0.896287	0.09159	0.848391	0.416269	0.39352	0.390571	0.422346	-1.58977	0.0192955	-0.903421	0.140587	-1.07626	0.0863664	-1.37724	0.0550503
MAPK3_198_210_C203S	Q16644	-0.149771	0.661707	-0.253364	0.463248	-1.15298	0.0060126	-0.2887	0.405178	-0.235709	0.683866	0.0903683	0.875436	-1.06073	0.09089	0.159264	0.805032
MBP_198_210	P02686	-0.240036	0.563684	-0.355957	0.396666	-0.808623	0.071977	-0.2507	0.546802	-0.516228	0.107718	-0.266182	0.38107	-0.753372	0.0284229	-0.898425	0.0213855
MBP_259_271	P02686	-0.283364	0.236242	-0.195506	0.405007	-0.0696317	0.763183	-0.12969	0.576875	-0.0154492	0.955904	0.14155	0.614999	-0.129634	0.644688	0.343989	0.286789
MET_1227_1239	P08581	0.0630983	0.770784	-0.0637935	0.768341	-0.0202414	0.925389	-0.0274057	0.899122	-0.73002	0.014665	-0.493303	0.0722987	-0.867926	0.00592009	-0.479652	0.11048
MET_1228_1240	P08581	0.149035	0.585811	-0.0583437	0.829982	0.0486835	0.857752	-0.0764076	0.778738	-0.689272	0.116743	-0.538984	0.207898	-0.840403	0.0634935	-0.552255	0.245121
MK01_180_192	P28482	-0.203133	0.279619	-0.281921	0.143713	-0.587861	0.00790414	0.15818	0.394299	-0.277602	0.420341	-0.0832903	0.805698	-0.740941	0.0506973	-0.0531623	0.88819
MK03_199_208	P27361	-0.117099	0.594203	-0.454226	0.0585709	-0.990747	0.000900028	-0.402995	0.0875128	-0.510051	0.393214	-0.27757	0.637215	-1.81684	0.0109317	-0.366413	0.578607
MK07_212_224	Q13164	0.568402	0.309581	0.476285	0.390826	-0.200051	0.714236	0.603736	0.28206	0.0856181	0.89617	-0.789308	0.247209	0.0788306	0.904353	-0.226666	0.757844
MK08_181_191	P45983	-0.0124936	0.923115	-0.0770764	0.55509	-0.131272	0.322863	0.114444	0.385934	-0.181951	0.061413	0.0397903	0.65151	-0.0219146	0.802754	0.0594004	0.548288
MK10_216_228	P53779	0.0107713	0.929643	-0.0528324	0.666419	-0.216105	0.0993307	0.0361889	0.767208	-0.266943	0.044514	-0.120393	0.320101	-0.313815	0.0227405	0.0612473	0.643492
MK12_178_190	P53778	-0.0933105	0.691887	0.106564	0.65125	-0.0788221	0.737509	0.235324	0.327769	-0.215309	0.454918	-0.056456	0.842318	-0.231466	0.422934	0.0538932	0.865086
MK12_180_189_M182B	P53778	-0.100791	0.593651	-0.305631	0.125639	-0.282619	0.153298	-0.015629	0.933584	-0.226072	0.392535	0.338839	0.211208	-0.0984289	0.704883	0.0619936	0.830575
MK14_177_187	Q16539	0.0449315	0.923158	-0.139479	0.76509	-0.320783	0.496177	-0.792908	0.111467	0.575583	0.476426	0.556356	0.490866	0.749902	0.358324	0.757802	0.404346
MPZL1_236_246	O95297	-0.066093	0.767508	-0.0106904	0.961776	-0.223788	0.327881	0.0684899	0.759372	-0.930259	0.00937535	-0.605909	0.0607227	-1.13345	0.00306916	-0.769437	0.0377287
MUSK_548_560	O15146	0.50915	0.216228	0.0185055	0.962677	-0.692891	0.102642	0.35882	0.374122	0.257196	0.671471	0.489477	0.425744	-0.453186	0.459696	-0.0901648	0.893704
NCF1_313_325	P14598	0.162511	0.468125	0.0291989	0.8949	0.123936	0.577889	0.148797	0.505564	0.027016	0.873981	0.184093	0.294977	0.266333	0.142144	0.0539212	0.777417
NTRK2_696_708	Q16620	0.160153	0.387491	0.0407286	0.822896	0.0745296	0.683033	0.135208	0.463196	-0.987872	0.00271071	-0.532407	0.0548804	-1.01276	0.00232505	-0.513742	0.0894333
P85A_600_612	P27986	-0.256417	0.374232	-0.302974	0.297537	0.148232	0.60256	-0.169821	0.551668	-1.59517	0.00476711	-1.22676	0.0187432	-1.3364	0.0123796	-1.43974	0.0148731
PAXI_111_123	P49023	-0.149093	0.543493	-0.119156	0.626097	0.0997202	0.682902	0.0643179	0.791666	-1.06298	0.0117041	-0.724127	0.0603245	-1.03478	0.0133936	-0.800217	0.0628148
PAXI_24_36	P49023	-0.0751047	0.76637	-0.0817105	0.746602	0.426445	0.113633	0.183042	0.473905	-1.06072	0.00879116	-0.708194	0.0532447	-0.623765	0.0818329	-0.745586	0.0657641
PDCD1_221_229_FS219_220KK	Q15116	-0.20242	0.864224	-0.324776	0.784058	1.26857	0.297284	-0.04427	0.970146	-1.28837	0.190488	-1.06531	0.271782	-1.69582	0.0952683	-1.49908	0.174721
PDPK1_2_14	O15530	-0.220598	0.239526	-0.398722	0.0473257	-0.2275	0.226149	-0.344322	0.0794693	-1.0027	0.0027988	-0.752621	0.01368	-0.909037	0.00499724	-0.89103	0.0102391
PDPK1_369_381	O15530	0.0858957	0.784134	0.128264	0.683214	0.559066	0.0969227	0.431977	0.18738	-1.05427	0.0167083	-0.70515	0.0815219	-0.730007	0.0729273	-0.897809	0.0524296
PECA1_706_718	P16284	-0.235669	0.379939	-0.196436	0.46157	-0.0472213	0.857648	-0.0400559	0.879039	-1.16607	0.00586702	-0.857544	0.027008	-1.25079	0.00392109	-0.985588	0.0239319
PECA1_708_718	P16284	-0.0717017	0.789556	0.0502548	0.851477	0.196124	0.470618	0.169514	0.531512	-1.16576	0.0128935	-0.662004	0.113024	-1.1626	0.013069	-1.04357	0.0352523
PGFRB_1002_1014	P09619	-0.285155	0.496284	-0.921308	0.0456969	-0.226535	0.587216	-0.683435	0.121486	-1.65192	0.00397563	-1.10619	0.0301668	-1.13009	0.0275408	-1.22586	0.0313093
PGFRB_1014_1028	P09619	-0.117641	0.664547	-0.44686	0.120523	-0.0678678	0.801822	-0.34812	0.215569	-1.42484	0.00588536	-0.983088	0.0353692	-1.23784	0.0124302	-0.980547	0.0547472
PGFRB_572_584	P09619	0.0788767	0.776557	0.0620581	0.823168	0.129043	0.643582	0.177205	0.527188	-0.685317	0.0394414	-0.406635	0.187	-0.685913	0.0393063	-0.32833	0.329256
PGFRB_709_721	P09619	-0.258387	0.615185	-0.957451	0.0834755	-0.214971	0.675169	-0.581626	0.26997	-0.859111	0.0833309	-0.77214	0.114018	-1.30707	0.0158915	-0.795388	0.14131
PGFRB_768_780	P09619	-0.0383489	0.935316	-0.523906	0.28206	-0.212904	0.653941	0.0441588	0.925547	-0.733796	0.166753	-0.662613	0.207408	-0.938437	0.0865204	-0.67031	0.250199
PGFRB_771_783	P09619	0.164312	0.756259	-0.288816	0.587284	0.151336	0.774883	-0.368332	0.490854	-1.15194	0.00900877	-0.967378	0.0212595	-1.42143	0.00271382	-0.862141	0.0536304
PLCG1_1246_1258	P19174	-0.00282733	0.997525	0.13837	0.879388	-0.831814	0.371407	-0.128706	0.887745	0.384009	0.507595	0.925311	0.13075	0.451994	0.437655	0.308804	0.631585
PLCG1_764_776	P19174	0.032515	0.910328	0.0160036	0.955783	0.3742	0.213266	0.193785	0.506846	-1.1501	0.0114751	-0.888376	0.0371185	-1.03736	0.0189679	-1.0156	0.0339133
PLCG2_1191_1203_C1200S	P16885	-0.109593	0.676413	0.0199513	0.939169	0.172909	0.51303	0.114455	0.663056	-1.04477	0.0199745	-0.800522	0.0588343	-0.999888	0.0243549	-0.911263	0.0551876
PP2AB_297_309	P62714	-0.163908	0.652099	-0.226549	0.535126	-0.418415	0.262937	-0.463638	0.218034	0.111266	0.84407	0.245843	0.665225	-0.217808	0.701117	0.418275	0.513192
PRGR_786_798	P06401	0.582098	0.378484	0.497636	0.449088	1.30008	0.0665964	0.864109	0.20128	-2.12088	0.021102	-1.82123	0.040252	-1.171	0.158027	-1.1803	0.198517
PRRX2_202_214	Q99811	-0.336748	0.0584622	-0.329542	0.0631346	-0.339113	0.0570024	-0.323472	0.0673448	-0.725631	0.0109357	-0.514888	0.0496549	-0.791882	0.00687717	-0.599075	0.0427014
PTN11_539_551	Q06124	0.0635438	0.848568	0.130177	0.696538	0.219396	0.514019	-0.0327996	0.921432	-0.146075	0.694394	0.768153	0.061644	0.157135	0.672767	-0.428046	0.315262
PTN11_541_551	Q06124	0.919007	0.21249	-0.246459	0.728397	0.195637	0.78257	0.690718	0.340453	-0.10943	0.858007	-0.182186	0.766182	0.0292699	0.961799	-0.455203	0.510596
PTN11_57_67	Q06124	0.065529	0.800498	0.0813888	0.753839	0.250514	0.344531	0.30807	0.250426	-0.758785	0.0152136	-0.461367	0.102475	-0.724968	0.0188955	-0.496136	0.114343
PTN11_580_590	Q06124	-0.762583	0.101695	-0.982492	0.0426388	-0.67142	0.143662	-0.749448	0.10696	-1.65196	0.00876502	-1.16872	0.0427691	-1.27927	0.0296663	-1.31793	0.0413682
PTN6_531_541	P29350	-0.00323518	0.991655	0.0244007	0.937131	0.292877	0.354531	0.358824	0.261746	-1.07309	0.0130763	-0.803323	0.0463911	-1.07612	0.0128936	-0.939387	0.0389959
PTN6_558_570	P29350	-0.0946952	0.668597	-0.0721092	0.743951	0.124033	0.576294	0.100985	0.64824	-1.19413	0.00568613	-0.891625	0.0246659	-1.181	0.00604959	-1.13293	0.0135537
RAF1_332_344	P04049	-0.13688	0.362626	-0.0713258	0.629894	-0.0986168	0.507553	0.0858723	0.562861	-0.593212	0.00420343	-0.404718	0.0290217	-0.716523	0.00130436	-0.372627	0.0614012
RASA1_453_465	P20936	-0.106195	0.640052	-0.121059	0.594599	-0.0993336	0.661587	0.0774166	0.732493	-1.03743	0.00151292	-0.65936	0.0189953	-1.14668	0.000778764	-0.90659	0.00663278
RB_804_816	P06400	-0.093188	0.465153	-0.255201	0.0642419	-0.233814	0.0858659	-0.0411639	0.744225	-0.0381756	0.742931	0.0949806	0.421829	-0.150154	0.216103	0.166392	0.219854
RET_1022_1034	P07949	-0.16351	0.599569	-0.0351958	0.909404	0.281429	0.372709	0.0131483	0.966083	-1.17192	0.0201563	-0.87503	0.0647906	-0.92739	0.052787	-0.882006	0.090454
RON_1346_1358	Q04912	-0.21574	0.830453	0.969213	0.346723	-0.9114	0.375004	-0.677164	0.505959	-1.52943	0.0146422	-1.29568	0.0310626	-1.90669	0.00451048	-1.46672	0.0294785
SHC1_309_321	P29353	0.394694	0.285864	0.354373	0.335261	0.259164	0.476124	0.87111	0.0320773	-0.0125753	0.963573	0.51105	0.0887059	0.699722	0.028142	0.285715	0.364889
STAT2_684_696	P52630†	0.2201	0.502549	-0.0906847	0.780283	0.65119	0.0666232	0.278448	0.399541	0.00290958	0.988496	0.364888	0.0959522	0.492486	0.0333547	0.306953	0.195375
TEC_512_524	P42680	0.106188	0.688836	0.0316079	0.904761	0.100965	0.703283	0.146871	0.581104	-0.392132	0.239341	-0.088877	0.781655	-0.530134	0.122675	-0.344308	0.348239
TYK2_1048_1060	†P29597	-0.194935	0.575058	-0.0685155	0.842681	-0.436949	0.223092	-0.341916	0.33336	-0.895506	0.0594356	-0.0359576	0.932903	-0.393293	0.368387	-0.636454	0.203692
TYRO3_679_691	Q06418	-0.13025	0.249488	-0.112301	0.316605	-0.315773	0.0141859	-0.0673796	0.541252	-0.207595	0.0857397	-0.04017	0.717521	-0.459676	0.0020727	0.0741855	0.552693
VGFR1_1040_1052	P17948	-0.044228	0.942796	-0.258568	0.676202	-0.229037	0.711149	-0.363372	0.558966	-0.510119	0.462027	-0.161229	0.813595	-1.19055	0.106571	0.00701904	0.992663
VGFR2_1046_1058	P35968	0.0426482	0.930969	0.301494	0.544088	0.178736	0.717445	-0.246589	0.618673	-0.492602	0.25501	-0.0910041	0.827308	-0.515243	0.235385	-0.304199	0.518763
VGFR2_1168_1180	P35968	-0.177796	0.679904	-0.91441	0.053762	-1.19801	0.016868	-0.555547	0.213797	-0.664379	0.102446	-0.842386	0.0466202	-1.42529	0.00361998	-0.85117	0.066927
VGFR2_944_956	P35968	0.17152	0.50295	0.0993946	0.695655	-0.0751508	0.767017	0.241673	0.350622	0.135843	0.461779	0.0122929	0.946065	0.179693	0.335798	0.270256	0.204548
VGFR2_989_1001	P35968	-0.0785136	0.802218	-0.0161357	0.958881	0.198987	0.529146	0.0516205	0.869074	-1.17401	0.010739	-0.841	0.0472977	-1.10818	0.0143484	-1.00933	0.0358763
VGFR3_1061_1073	P35916	0.0919767	0.7537	0.305819	0.308752	-0.420283	0.17132	0.116103	0.692497	-0.280819	0.578342	-0.320928	0.526421	-0.78274	0.142474	0.114916	0.837553
VINC_815_827	P18206	0.0750483	0.692541	-0.0602818	0.750435	-0.395859	0.0573419	0.043621	0.817744	0.0592514	0.796114	0.176357	0.44862	-0.758933	0.00776009	0.407625	0.135899
VISTA_260_270	Q9H7M9	-0.150881	0.109025	-0.242747	0.0178365	-0.241289	0.0183645	-0.0439064	0.619794	-0.0645529	0.576039	0.0287051	0.802221	0.0425002	0.711349	0.0613134	0.633904
YES_420_432	P07947	-0.43428	0.396117	0.181399	0.718859	0.538844	0.297078	0.0605148	0.904125	-1.88354	0.0253465	-1.10327	0.151371	-1.53631	0.0568798	-1.4817	0.092321
ZAP70_313_325	P43403	-0.176621	0.412046	-0.25298	0.248267	0.254441	0.245726	-0.173693	0.41958	-1.13677	0.00534505	-0.866376	0.0214258	-0.72374	0.0453581	-0.888206	0.0312714
ZAP70_485_497	P43403	-0.357391	0.243735	-0.0822428	0.781418	0.12294	0.679051	-0.129663	0.662716	-1.0164	0.00527045	-0.713332	0.0304028	-0.800708	0.0181797	-0.735384	0.0422019
ZBT16_621_633	Q05516	0.0764197	0.607253	0.174481	0.253539	-0.115642	0.440653	0.109009	0.466553	-0.181524	0.215583	0.0369579	0.792351	-0.271931	0.0771106	-0.0945598	0.550225
